# Empowering rare variant burden-based gene-trait association studies via optimized computational predictor choice

**DOI:** 10.1101/2021.09.20.459182

**Authors:** Da Kuang, Roujia Li, Yingzhou Wu, Jochen Weile, Robert A. Hegele, Frederick P. Roth

## Abstract

**Background:** Causal gene/trait relationships can be identified via observation of an excess (or reduced) burden of rare variation in a given gene within humans who have that trait. Although computational predictors can improve the power of such ‘burden’ tests, it is unclear which are optimal for this task.

**Method:** Using 140 gene-trait combinations with a reported rare-variant burden association, we evaluated the ability of 20 computational predictors to predict human traits. We used the best-performing predictors to increase the power of genome-wide rare variant burden scans based on ∼450K UK Biobank participants.

**Results:** Two predictors—VARITY and REVEL—outperformed all others in predicting human traits in the UK Biobank from missense variation. Genome-scale burden scans using the two best-performing predictors identified 1,038 gene-trait associations (FDR < 5%), including 567 (55%) that had not been previously reported. We explore 54 cardiovascular gene-trait associations (including 15 not reported in other burden scans) in greater depth.

**Conclusions:** Rigorous selection of computational missense variant effect predictors can improve the power of rare-variant burden scans for human gene-trait associations, yielding many new associations with potential value in informing mechanistic understanding and therapeutic development. The strategy we describe here is generalizable to future computational variant effect predictors, traits and organisms.
