## Supplementary material for "Empowering rare variant burden-based gene-trait association studies via optimized computational predictor choice": Table S1

### Sheet: genes
Gene Symbol	Ensembl Gene ID	UKB Field ID	Trait Description
GIGYF1	ENSG00000146830	30740 30770 30780	Glucose Insulin-like growth factor-1 (IGF-1) LDL direct
PDE3B	ENSG00000152270	22421 22423 30760 30870	Left ventricular end diastolic volume Stroke volume HDL cholesterol Triglycerides
PIEZO1	ENSG00000103335	12144 41270_I839	Height (cm) I83.9, Asymptomatic varicose veins of lower extremities
SMAD6	ENSG00000137834	5098 41270_M50	6mm weak meridian (right) M50, Cervical disc disorders
ABCG5	ENSG00000138075	30780	LDL direct
ANGPTL4	ENSG00000167772	30870	Triglycerides
BRCA1	ENSG00000012048	41270_Z400	Z40.0, Encounter for prophylactic surgery for risk factors related to malignant neoplasms
CD36	ENSG00000135218	30760	HDL cholesterol
CEP57	ENSG00000166037	30760	HDL cholesterol
CETP	ENSG00000087237	30760	HDL cholesterol
COL4A4	ENSG00000081052	41270_R31	R31, Hematuria
KRT5	ENSG00000186081	41270_L905	L90.5, Scar conditions and fibrosis of skin
LIPC	ENSG00000166035	30760	HDL cholesterol
MLH1	ENSG00000076242	41270_Z850	Z85.0, Personal history of malignant neoplasm of digestive organs
NR1H3	ENSG00000025434	30760	HDL cholesterol
PALB2	ENSG00000083093	41270_C50	C50, Malignant neoplasm of breast
PLIN1	ENSG00000166819	30760	HDL cholesterol
RRBP1	ENSG00000125844	30780	LDL direct
SCARB1	ENSG00000073060	30760	HDL cholesterol
SLC45A2	ENSG00000164175	1747_1	Hair colour (natural, before greying): Blonde
ABCA1	ENSG00000165029	30760 30630	HDL cholesterol Apolipoprotein A
LCAT	ENSG00000213398	30760 30630	HDL cholesterol Apolipoprotein A
HBB	ENSG00000244734	41270_D56 30010 30070	D56, Thalassaemia Red blood cell erythrocyte count Red blood cell erythrocyte distribution width
JAK2	ENSG00000096968	41270_D45 30090 30770 30080	D45, Polycythaemia vera Platelet crit Insulin-like growth factor-1 (IGF-1) Platelet count
LPL	ENSG00000175445	30760 30870	HDL cholesterol Triglycerides
PCSK9	ENSG00000169174	30780 30690 30640	LDL direct Cholesterol Apolipoprotein B
ANGPTL3	ENSG00000132855	30690 30870 30630 30760 30780	Cholesterol Triglycerides Apolipoprotein A HDL cholesterol LDL direct
ANGPTL8	ENSG00000130173	30760 30870	HDL cholesterol Triglycerides
APOA5	ENSG00000110243	30870 30760	Triglycerides HDL cholesterol
APOC3	ENSG00000110245	30760 30870	HDL cholesterol Triglycerides
MC1R	ENSG00000258839	1747_2	Hair colour (natural, before greying): Red
MEPE	ENSG00000152595	3148	Heel bone mineral density
LDLR	ENSG00000130164	20002_1473 6153_1 20003_1141146234 30780 41270_I251	Non-cancer illness code, self-reported: high cholesterol Medication for cholesterol, blood pressure, diabetes,<br>or take exogenous hormones: Cholesterol lowering medication Treatment/medication code: atorvastatin LDL direct Atherosclerotic heart disease of native coronary artery
ABCB11	ENSG00000073734	30610	Alkaline phosphatase
ACAD11	ENSG00000240303	21001	Body mass index (BMI)
ADAMTS17	ENSG00000140470	12144	Height (cm)
ADAMTS6	ENSG00000049192	12144	Height (cm)
ALDH16A1	ENSG00000161618	21001	Body mass index (BMI)
ALPL	ENSG00000162551	30610 30810	Alkaline phosphatase Phosphate
ANGPTL2	ENSG00000136859	12144	Height (cm)
APBA1	ENSG00000107282	21001	Body mass index (BMI)
ARID4B	ENSG00000054267	21001	Body mass index (BMI)
ASGR1	ENSG00000141505	30610	Alkaline phosphatase
ASXL1	ENSG00000171456	21001 30070	Platelet distribution width Red blood cell erythrocyte distribution width
BRSK2	ENSG00000174672	21001	Body mass index (BMI)
BSN	ENSG00000164061	21001 21002	Body mass index (BMI) Weight (kg)
CDC42SE1	ENSG00000197622	21001	Body mass index (BMI)
CHEK2	ENSG00000183765	30090	Platelet crit
CLDN10	ENSG00000134873	21001	Body mass index (BMI)
CNIH2	ENSG00000174871	21001	Body mass index (BMI)
COL6A1	ENSG00000142156	5265 5264	Corneal resistance factor mean Corneal hysteresis mean
COL6A3	ENSG00000163359	5265	Corneal resistance factor mean
CRP	ENSG00000132693	30710	C-reactive protein
CST3	ENSG00000101439	30720	Cystatin C
DIS3L	ENSG00000166938	21001	Body mass index (BMI)
DTL	ENSG00000143476	12144	Height (cm)
FAM160A1	ENSG00000164142	21001	Body mass index (BMI)
GCK	ENSG00000106633	30750 30740	Glycated haemoglobin Glucose
GHSR	ENSG00000121853	30770	Insulin-like growth factor-1 (IGF-1)
GMPR	ENSG00000137198	30050	Mean corpuscular haemoglobin
GOLGA8O	ENSG00000206127	21001	Body mass index (BMI)
GOT1	ENSG00000120053	30650	Aspartate aminotransferase
GP1BA	ENSG00000185245	30100	Mean platelet (thrombocyte) volume
GP1BB	ENSG00000203618	30100 30080	Mean platelet (thrombocyte) volume Platelet count
GP9	ENSG00000169704	30100 30080	Mean platelet (thrombocyte) volume Platelet count
GPLD1	ENSG00000112293	30610	Alkaline phosphatase
GPT	ENSG00000167701	30620	Alanine aminotransferase
IL17RA	ENSG00000177663	30130	Monocyte count
IL33	ENSG00000137033	30210 30150	Eosinophil percentage Eosinophil count
IQGAP2	ENSG00000145703	30100	Mean platelet (thrombocyte) volume
IRS1	ENSG00000169047	12144	Height (cm)
ITGA2B	ENSG00000005961	30080	Platelet count
KLF1	ENSG00000105610	30050 30040 30070	Mean corpuscular haemoglobin Mean corpuscular volume Red blood cell (erythrocyte) distribution width
LYPLAL1	ENSG00000143353	21001	Body mass index (BMI)
MLXIPL	ENSG00000009950	30740	Glucose
MPL	ENSG00000117400	30080	Platelet count
MSC	ENSG00000178860	21001	Body mass index (BMI)
NF1	ENSG00000196712	12144	Height (cm)
NPR2	ENSG00000159899	12144	Height (cm)
NT5C1A	ENSG00000116981	21001	Body mass index (BMI)
PAPPA	ENSG00000182752	12144	Height (cm)
PIGK	ENSG00000142892	21001	Body mass index (BMI)
PRRC1	ENSG00000164244	21001	Body mass index (BMI)
RAB35	ENSG00000111737	21001	Body mass index (BMI)
RHAG	ENSG00000112077	30270	Mean sphered cell volume
SCUBE3	ENSG00000146197	12144	Height (cm)
SHBG	ENSG00000129214	30830	SHBG
SLC22A12	ENSG00000197891	30880	Urate
SLC2A9	ENSG00000109667	30880	Urate
STAB1	ENSG00000010327	25031 25030 25028	Median T2star in putamen (right) Median T2star in putamen (left) Median T2star in caudate (left)
TET2	ENSG00000168769	30150	Eosinophil count
TEX22	ENSG00000226174	21001	Body mass index (BMI)
TMEM150B	ENSG00000180061	21001	Body mass index (BMI)
TMPRSS6	ENSG00000187045	30050	Mean corpuscular haemoglobin
TUBB1	ENSG00000101162	30080 30100 30110	Platelet count Mean platelet (thrombocyte) volume Platelet distribution width
TXNDC16	ENSG00000087301	21001	Body mass index (BMI)
VPS52	ENSG00000223501	21001	Body mass index (BMI)
ZFAT	ENSG00000066827	12144	Height (cm)
ZNF12	ENSG00000164631	30770	Insulin-like growth factor-1 (IGF-1)
