## Supplementary material for "Empowering rare variant burden-based gene-trait association studies via optimized computational predictor choice": Table S2

### Sheet: Sheet1
Predictor Name	Published Year	Reference	Link to Web Server or Source Code	Note
VARITY	2021	Wu et al.	http://varity.varianteffect.org/	Used the "VARITY R LOO" variation
REVEL	2016	Nilah et al.	https://sites.google.com/site/revelgenomics/
Eigen	2016	Ionita-Laza et al.	Not available
MPC	2017	Samocha et al.	https://github.com/ShenLab/missense
CADD	2014	Kircher et al.	https://cadd.gs.washington.edu/
PolyPhen-2	2010	Adzhubei et al.	http://genetics.bwh.harvard.edu/pph2/
MVP	2021	Qi et al.	http://lbgi.fr/mistic/
MetaLR	2015	Dong et al.	Not available	MetaLR was added to the dbNSFP v2.3
M-CAP	2016	Jagadeesh et al.	http://bejerano.stanford.edu/MCAP/
PROVEAN	2012	Choi et al.	http://provean.jcvi.org/index.php
MutPred	2009	Li et al.	http://mutpred.mutdb.org/
MetaSVM	2015	Dong et al.	Not available
PrimateAI	2018	Sundaram et al.	https://github.com/Illumina/PrimateAI
SiPhy	2009	Garber et al.	http://portals.broadinstitute.org/genome_bio/siphy/index.html
SIFT	2016	Vaser et al.	https://sift.bii.a-star.edu.sg/
DANN	2015	Quang et al.	https://cbcl.ics.uci.edu/public_data/DANN/
GenoCanyon	2015	Lu et al.	http://zhaocenter.org/GenoCanyon_Index.html
LRT	2009	Chun and Fay	http://www.genetics.wustl.edu/jflab/lrt_query.html
FATHMM	2013	Shihab et al.	http://fathmm.biocompute.org.uk/
MutationTaster	2014	Schwarz et al.	http://www.mutationtaster.org/
