## Supplementary material for "Empowering rare variant burden-based gene-trait association studies via optimized computational predictor choice": Table S3

### Sheet: genes
Predictor	Genes where the predictor made predictions for less than 10 variants (Empty cell indicates all genes with at least 10 variants with prediction)
VARITY
SiPhy
SIFT	CDC42SE1 (1)
REVEL
PROVEAN	CDC42SE1 (1)
PrimateAI	ACAD11, ANGPTL8, GP1BB, MC1R (4)
PolyPhen-2	BRSK2, GOLGA8O, GP1BA (3)
MutationTaster
MVP
MPC	BRSK2, CD36, FAM160A1, GCK, GOLGA8O, PIEZO1, TEX22 (7)
MutPred
MetaLR
M-CAP
LRT	ACAD11, COL4A4, GOLGA8O, HBB, TEX22 (5)
GenoCanyon
FATHMM	CDC42SE1, NT5C1A, PRRC1, TEX22, VPS52 (5)
Eigen
DANN
CADD
MetaSVM
