## Supplementary material for "Empowering rare variant burden-based gene-trait association studies via optimized computational predictor choice": Table S4

### Sheet: genes
UKB Field ID	Sub-field ID	Description	Type	Note
30690		Blood cholesterol level (mmol/L)	Quantitative
30760		Blood HDL cholesterol level (mmol/L)	Quantitative
30780		Blood LDL cholesterol level (mmol/L)	Quantitative
42000		Date of myocardial infarction	Binary	For a given participant, if a value (date) is present for this phenotype, we consider that participant has been diagnosed with myocardial infarction.
6150	1	Vascular/heart problems diagnosed by doctor: Heart attack	Binary
6150	2	Vascular/heart problems diagnosed by doctor: Angina	Binary
6150	3	Vascular/heart problems diagnosed by doctor: Stroke	Binary
2335		Chest pain or discomfort (self-reported)	Binary	Only considering label coding 1 (YES) as cases
30630		Blood Apolipoprotein A (g/L)	Quantitative
30640		Blood Apolipoprotein B (g/L)	Quantitative
30790		Blood Lipoprotein A (nmol/L)	Quantitative
6153		Taking cholesterol lowering medication	Binary	Only considering label coding 1 as cases
6177		Taking cholesterol lowering medication	Binary	Only considering label coding 1 as cases
41270	I20	Diagnosis (ICD-10): angina pectoris	Binary
41270	I21	Diagnosis (ICD-10): acute myocardial infarction	Binary
41270	I22	Diagnosis (ICD-10): subsequent myocardial infarction	Binary
41270	I23	Diagnosis (ICD-10): certain current complications following acute myocardial infarction	Binary
41270	I24	Diagnosis (ICD-10): other acute ischaemic heart diseases	Binary
41270	I25	Diagnosis (ICD-10): chronic ischaemic heart disease	Binary
41270	I42	Diagnosis (ICD-10): cardiomyopathy	Binary
41270	I48	Diagnosis (ICD-10): atrial fibrillation and flutter	Binary
20002	1473	Self-reported illness: high cholesterol	Binary
20002	1483	Self-reported illness: atrial flutter	Binary
20003	1141146234	Self-reported illness: atorvastatin	Binary
20002	1065	Self-reported illness: hypertension	Binary
20002	1066	Self-reported illness: heart cardiac problem	Binary
20002	1067	Self-reported illness: peripheral vascular disease	Binary
20002	1068	Self-reported illness: venous thromboembolic disease	Binary
20002	1074	Self-reported illness: angina	Binary
20002	1075	Self-reported illness: heart attack myocardial infarction	Binary
20002	1076	Self-reported illness: heart failure pulmonary odema	Binary
20002	1077	Self-reported illness: heart arrhythmia	Binary
20002	1078	Self-reported illness: heart valve problem heart murmur	Binary
20002	1079	Self-reported illness: cardiomyopathy	Binary
20002	1080	Self-reported illness: pericardial problem	Binary
20002	1081	Self-reported illness: stroke	Binary
20002	1082	Self-reported illness: transient ischaemic attack (tia)	Binary
20002	1083	Self-reported illness: subdural haemorrhage haematoma	Binary
20002	1086	Self-reported illness: subarachnoid haemorrhage	Binary
20002	1088	Self-reported illness: arterial embolism	Binary
20002	1094	Self-reported illness: deep venous thrombosis (dvt)	Binary
20002	1485	Self-reported illness: irregular heart beat	Binary
